# Patterns and Causes of Signed Linkage Disequilibria in Flies and Plants

**DOI:** 10.1101/2020.11.25.399030

**Authors:** George Sandler, Stephen I. Wright, Aneil F. Agrawal

**Affiliations:** Department of Ecology and Evolutionary Biology, University of Toronto, 25 Willcocks Street, Toronto, ON M5S 3B2, Canada; Center for Analysis of Genome Evolution and Function, University of Toronto, 25 Willcocks Street, Toronto, ON M5S 3B2, Canada

## Abstract

Most empirical studies of linkage disequilibrium (LD) study its magnitude, ignoring its sign. Here, we examine patterns of signed LD in two population genomic datasets, one from *Capsella grandiflora* and one from *Drosophila melanogaster.* We consider how processes such as drift, admixture, Hill-Robertson interference, and epistasis may contribute to these patterns. We report that most types of mutations exhibit positive LD, particularly, if they are predicted to be less deleterious. We show with simulations that this pattern arises easily in a model of admixture or distance biased mating, and that genome-wide differences across site types are generally expected due to differences in the strength of purifying selection even in the absence of epistasis. We further explore how signed LD decays on a finer scale, showing that loss of function mutations exhibit particularly positive LD across short distances, a pattern consistent with intragenic antagonistic epistasis. Controlling for genomic distance, signed LD in *C. grandiflora* decays faster within genes, compared to between genes, likely a by-product of frequent recombination in gene promoters known to occur in plant genomes. Finally, we use information from published biological networks to explore whether there is evidence for negative synergistic epistasis between interacting radical missense mutations. In *D. melanogaster* networks, we find a modest but significant enrichment of negative LD, consistent with the possibility of intra-network negative synergistic epistasis.
