## Supplementary table 2 for "Patterns and Causes of Signed Linkage Disequilibria in Flies and Plants"

### Sheet: Sheet1
Supplementary Table 2. Mean LD, description, and gene number of KEGG networks in C. grandiflora and D. melanoagster
C. grandiflora													D. melanogaster
Network ID	Mean LD radical SNPs	# Radical SNPs	Mean size adjusted LD radical SNPs	Mean LD synonymous SNPs	# Synontmous SNPs	Mean size adjusted LD synonymous SNPs	#Genes in network	Network description					Network ID	Mean LD radical SNPs	# Radical SNPs	Mean size adjusted LD radical SNPs	Mean LD synonymous SNPs	# Synontmous SNPs	Mean size adjusted LD synonymous SNPs	#Genes in network	Network description
1	1.12e-05	182	3.83e-07	4.7e-06	732	1.49e-07	102	Glycolysis / Gluconeogenesis					1	-1.15e-05	133	-2.11e-07	1.83e-06	1029	3.4e-08	55	Glycolysis / Gluconeogenesis
2	-2.78e-06	69	-4.66e-08	-1.59e-06	327	-2.48e-08	50	Citrate cycle (TCA cycle)					2	1.62e-05	98	2.33e-07	-5.39e-07	898	-7.82e-09	43	Citrate cycle (TCA cycle)
3	-8.77e-06	88	-1.59e-07	-5.2e-06	363	-8.74e-08	54	Pentose phosphate pathway					3	-3.64e-05	15	-2.55e-07	4.85e-06	230	3.44e-08	21	Pentose phosphate pathway
4	-1.97e-05	100	-3.44e-07	2.91e-06	495	4.71e-08	52	Pentose and glucuronate interconversions					4	-2.66e-05	102	-4.43e-07	-3.01e-06	677	-5.09e-08	50	Pentose and glucuronate interconversions
5	5.52e-05	70	9.26e-07	4.03e-07	370	6.27e-09	50	Fructose and mannose metabolism					5	-2.32e-06	70	-2.25e-08	1.49e-06	484	1.46e-08	29	Fructose and mannose metabolism
6	4.37e-05	39	4.55e-07	-7.38e-06	178	-7.11e-08	31	Galactose metabolism					6	8.45e-07	139	1.02e-08	2.72e-06	663	3.31e-08	36	Galactose metabolism
7	5.46e-06	65	6.6e-08	2.35e-05	253	2.63e-07	36	Ascorbate and aldarate metabolism					7	-2.72e-05	65	-2.72e-07	1.1e-06	350	1.12e-08	30	Ascorbate and aldarate metabolism
8	2.62e-07	65	3.43e-09	7.93e-06	286	9.62e-08	39	Fatty acid biosynthesis					8	-8.01e-05	37	-3.48e-07	-1.75e-05	307	-7.68e-08	13	Fatty acid biosynthesis
9	-1.72e-05	36	-1.67e-07	-2.24e-05	188	-2.02e-07	29	Fatty acid elongation					9	1.36e-05	74	7.26e-08	2.94e-06	529	1.59e-08	16	Fatty acid elongation
10	-1.01e-05	44	-1.32e-07	-4.2e-07	276	-5.1e-09	39	Fatty acid degradation					10	3.21e-06	85	3.1e-08	-8.83e-08	688	-8.64e-10	29	Fatty acid degradation
12	NA	NA	NA	-1.41e-06	70	-6.15e-09	14	Cutin, suberine and wax biosynthesis					11	2.23e-05	55	5.22e-08	1.93e-06	260	4.56e-09	7	Synthesis and degradation of ketone bodies
13	1.79e-05	22	1.44e-07	3.23e-05	167	2.41e-07	24	Steroid biosynthesis					13	-2.41e-05	33	-6.44e-08	1.42e-06	96	3.83e-09	8	Ubiquinone and other terpenoid-quinone biosynthesis
14	5.26e-05	47	4.94e-07	1.98e-05	178	1.72e-07	28	Ubiquinone and other terpenoid-quinone biosynthesis					14	-5.73e-06	104	-9.94e-08	5.8e-06	513	1.02e-07	52	Oxidative phosphorylation
15	-2.1e-05	39	-3.24e-07	-7.34e-08	240	-1.05e-09	46	Oxidative phosphorylation					15	-4.56e-07	108	-2.28e-09	-2.69e-06	501	-1.36e-08	15	Arginine biosynthesis
16	1.6e-05	37	1.93e-07	1.46e-05	237	1.63e-07	36	Arginine biosynthesis					16	4.67e-06	331	1.54e-07	4.58e-07	1319	1.53e-08	99	Purine metabolism
17	-5.62e-07	122	-1.47e-08	-1.26e-06	495	-3.05e-08	78	Purine metabolism					17	5.89e-06	196	7.87e-08	2.63e-06	948	3.56e-08	40	Pyrimidine metabolism
18	-6.57e-06	53	-1.01e-07	1.72e-06	239	2.46e-08	46	Pyrimidine metabolism					18	-1.29e-05	146	-1.24e-07	-3.76e-06	674	-3.68e-08	29	Alanine, aspartate and glutamate metabolism
19	2e-05	56	3.09e-07	-2.12e-06	370	-3.03e-08	46	Alanine, aspartate and glutamate metabolism					19	1.35e-05	133	1.17e-07	4.56e-06	916	4e-08	26	Glycine, serine and threonine metabolism
20	-1.63e-05	66	-2.79e-07	1e-06	316	1.59e-08	51	Glycine, serine and threonine metabolism					20	-9.81e-06	129	-1.11e-07	-1.78e-06	563	-2.05e-08	34	Cysteine and methionine metabolism
21	-0.000168555	31	-5.66e-07	2.41e-06	80	7.5e-09	10	Monobactam biosynthesis					21	-1.7e-05	130	-1.87e-07	5.93e-07	902	6.6e-09	33	Valine, leucine and isoleucine degradation
22	-1.07e-05	102	-2.86e-07	1.12e-06	616	2.8e-08	80	Cysteine and methionine metabolism					22	5.29e-06	142	5.65e-08	-4.52e-06	554	-4.88e-08	32	Lysine degradation
23	-3.9e-05	63	-5.63e-07	-5.74e-06	232	-7.68e-08	43	Valine, leucine and isoleucine degradation					23	-2.87e-06	255	-4.98e-08	4.08e-06	835	7.17e-08	52	Arginine and proline metabolism
24	NA	NA	NA	-3.26e-05	101	-1.72e-07	17	Valine, leucine and isoleucine biosynthesis					25	-1.18e-05	131	-7.89e-08	3.85e-07	402	2.6e-09	20	Tyrosine metabolism
25	-0.000168555	32	-7.92e-07	-1.9e-05	88	-8.28e-08	14	Lysine biosynthesis					26	-1.41e-05	85	-3.78e-08	5.1e-06	288	1.38e-08	8	Phenylalanine metabolism
26	-5.68e-05	10	-2.86e-07	-2.17e-05	83	-1.01e-07	15	Lysine degradation					27	-1.42e-05	84	-8.05e-08	-5.16e-07	519	-2.96e-09	17	Tryptophan metabolism
27	-1.66e-05	52	-2.73e-07	7.29e-06	293	1.11e-07	49	Arginine and proline metabolism					28	-1.31e-05	83	-1.74e-08	3.46e-05	247	4.67e-08	4	Phenylalanine, tyrosine and tryptophan biosynthesis
28	NA	NA	NA	0.00019904	15	5.57e-07	9	Histidine metabolism					29	2.44e-05	76	1.39e-07	-8.4e-07	539	-4.82e-09	17	beta-Alanine metabolism
29	-0.000155844	27	-1.2e-06	2.14e-05	160	1.53e-07	23	Tyrosine metabolism					30	-2.93e-05	36	-8.79e-08	1.34e-05	177	4.07e-08	9	Taurine and hypotaurine metabolism
30	9.42e-05	30	9.17e-07	-9.01e-07	261	-8.13e-09	29	Phenylalanine metabolism					32	-4.72e-05	18	-1.58e-07	4.72e-05	156	1.59e-07	10	Selenocompound metabolism
31	-2.73e-06	27	-2.66e-08	4.42e-06	246	3.99e-08	29	Tryptophan metabolism					34	-7.5e-07	156	-1.8e-08	-3e-06	771	-7.29e-08	72	Glutathione metabolism
32	-5.29e-05	28	-6.04e-07	7.7e-06	167	8.14e-08	34	Phenylalanine, tyrosine and tryptophan biosynthesis					35	1.27e-05	100	1.4e-07	-3.58e-06	446	-3.99e-08	33	Starch and sucrose metabolism
33	-3.89e-05	63	-5.09e-07	1.17e-05	248	1.41e-07	39	beta-Alanine metabolism					36	-8.93e-06	81	-1.1e-07	1.04e-05	643	1.3e-07	37	N-Glycan biosynthesis
34	-0.000181818	21	-6.71e-07	2.57e-05	75	8.78e-08	11	Taurine and hypotaurine metabolism					37	-1.55e-05	110	-1.24e-07	3.75e-06	580	3.04e-08	24	Mucin type O-glycan biosynthesis
36	-9.74e-05	11	-4.25e-07	1.48e-05	119	5.98e-08	13	Selenocompound metabolism					38	9.39e-08	279	1.38e-09	-2.28e-06	733	-3.39e-08	44	Amino sugar and nucleotide sugar metabolism
37	-8.01e-06	30	-6.99e-08	-4.22e-06	166	-3.41e-08	26	Cyanoamino acid metabolism					39	1.03e-05	139	5.16e-08	6.98e-06	833	3.53e-08	15	Glycosaminoglycan degradation
38	-2.82e-05	46	-6.06e-07	-5.92e-06	273	-1.18e-07	64	Glutathione metabolism					40	-0.000125313	16	-2.93e-07	9.01e-05	140	2.13e-07	7	Glycosaminoglycan biosynthesis - chondroitin sulfate / dermatan sulfate
39	3.66e-06	155	1.4e-07	-2.15e-06	844	-7.62e-08	114	Starch and sucrose metabolism					41	-0.00011139	10	-1.12e-07	NA	NA	NA	3	NA
40	-1.32e-05	65	-1.9e-07	-4.31e-06	202	-5.77e-08	43	N-Glycan biosynthesis					42	-7.01e-06	94	-9.6e-08	-3.78e-06	577	-5.23e-08	41	Glycerolipid metabolism
41	1.6e-05	95	4.24e-07	-1.43e-06	559	-3.52e-08	79	Amino sugar and nucleotide sugar metabolism					43	1.06e-06	123	1.6e-08	1.35e-06	493	2.05e-08	45	Inositol phosphate metabolism
43	-8.71e-06	66	-1.55e-07	-5.03e-06	358	-8.29e-08	53	Glycerolipid metabolism					44	-2.33e-05	87	-1.71e-07	-1.05e-06	549	-7.8e-09	22	Glycosylphosphatidylinositol (GPI)-anchor biosynthesis
44	3.1e-05	87	6.66e-07	1.46e-06	488	2.9e-08	64	Inositol phosphate metabolism					45	-4.27e-07	181	-8.83e-09	1.78e-06	848	3.73e-08	62	Glycerophospholipid metabolism
45	-0.000139028	32	-9.33e-07	-3.11e-05	57	-1.93e-07	20	Glycosylphosphatidylinositol (GPI)-anchor biosynthesis					46	-3.34e-05	48	-2.56e-07	1.12e-05	216	8.68e-08	23	Ether lipid metabolism
46	-1.77e-05	127	-4.92e-07	1.24e-05	576	3.21e-07	83	Glycerophospholipid metabolism					48	-1.3e-05	101	-1.17e-07	1.25e-05	685	1.14e-07	27	Sphingolipid metabolism
47	1.67e-05	43	1.23e-07	3.66e-05	259	2.51e-07	22	Ether lipid metabolism					49	-1.11e-05	63	-2.22e-08	-5.14e-07	363	-1.04e-09	6	Glycosphingolipid biosynthesis - globo and isoglobo series
48	NA	NA	NA	-1.53e-05	126	-4.29e-08	9	Linoleic acid metabolism					50	1.92e-06	101	2.57e-09	1.63e-05	541	2.2e-08	4	Glycosphingolipid biosynthesis - ganglio series
49	-6.94e-05	21	-7.91e-07	2.03e-05	324	2.15e-07	34	alpha-Linolenic acid metabolism					51	-1.79e-05	115	-2.75e-07	6.88e-07	1009	1.07e-08	46	Pyruvate metabolism
50	0.000341795	28	2.29e-06	7.95e-05	124	4.95e-07	20	Sphingolipid metabolism					52	5.24e-06	99	5.24e-08	2.77e-06	753	2.8e-08	30	Glyoxylate and dicarboxylate metabolism
53	5.76e-06	129	1.39e-07	2.74e-06	576	6.13e-08	72	Pyruvate metabolism					53	-4.52e-05	45	-2.72e-07	-4.45e-06	338	-2.7e-08	18	Propanoate metabolism
54	-9.76e-07	66	-2e-08	-6.65e-06	383	-1.26e-07	61	Glyoxylate and dicarboxylate metabolism					54	-3.56e-06	88	-1.78e-08	4.38e-06	389	2.22e-08	15	Butanoate metabolism
55	-5.31e-05	62	-5.17e-07	1.31e-05	218	1.18e-07	29	Propanoate metabolism					55	-6.56e-06	156	-2.63e-08	3.9e-06	613	1.58e-08	12	One carbon pool by folate
56	NA	NA	NA	0.000110612	61	4.82e-07	14	Butanoate metabolism					56	3.08e-05	85	2.05e-07	-5.93e-06	615	-4.01e-08	20	Thiamine metabolism
58	-0.000162338	15	-9.81e-07	-2.44e-05	86	-1.36e-07	18	One carbon pool by folate					57	-9.47e-05	9	-2.53e-07	-5.88e-05	71	-1.59e-07	8	Riboflavin metabolism
59	-3.47e-06	88	-6.88e-08	-4.41e-06	448	-8.1e-08	59	Carbon fixation in photosynthetic organisms					59	-2.87e-06	54	-1.44e-08	-3.79e-06	435	-1.92e-08	15	Nicotinate and nicotinamide metabolism
60	NA	NA	NA	4.92e-05	97	2.3e-07	15	Thiamine metabolism					60	4.29e-05	45	1.29e-07	8.93e-07	307	2.71e-09	9	Pantothenate and CoA biosynthesis
61	NA	NA	NA	-6.3e-05	94	-3.14e-07	16	Riboflavin metabolism					63	7.93e-06	141	1.06e-07	1.49e-07	796	2.01e-09	40	Folate biosynthesis
62	NA	NA	NA	1.38e-05	38	4.28e-08	10	Vitamin B6 metabolism					65	-1.78e-05	102	-2.55e-07	5.64e-06	540	8.19e-08	43	Porphyrin and chlorophyll metabolism
63	-8.66e-05	18	-4.07e-07	1.8e-07	100	7.83e-10	14	Nicotinate and nicotinamide metabolism					66	8.08e-06	52	5.12e-08	-4.34e-06	221	-2.78e-08	19	Terpenoid backbone biosynthesis
64	0.000137469	18	1.01e-06	1.19e-05	115	8.14e-08	22	Pantothenate and CoA biosynthesis					68	NA	NA	NA	-1.69e-05	115	-4.56e-08	8	NA
65	-0.00011544	14	-5.81e-07	-8.52e-05	62	-3.98e-07	15	Biotin metabolism					69	1.46e-05	34	6.81e-08	-1.03e-05	265	-4.89e-08	14	Aminoacyl-tRNA biosynthesis
67	0.000111139	18	8.2e-07	5.96e-05	119	4.08e-07	22	Folate biosynthesis					70	-4.88e-06	66	-5.05e-08	6.93e-06	329	7.25e-08	31	Metabolism of xenobiotics by cytochrome P450
68	1.82e-05	34	2.74e-07	-1.14e-05	303	-1.6e-07	45	Porphyrin and chlorophyll metabolism					71	-3.4e-05	92	-3.07e-07	-1.52e-06	369	-1.39e-08	27	Insect hormone biosynthesis
69	-1.84e-05	47	-2.54e-07	5.99e-06	228	7.64e-08	41	Terpenoid backbone biosynthesis					72	5.44e-06	45	6.9e-08	6.71e-05	113	8.61e-07	38	Drug metabolism - cytochrome P450
73	NA	NA	NA	-0.000138889	52	-3.46e-07	8	Brassinosteroid biosynthesis					73	-1.47e-06	174	-2.84e-08	1.1e-06	950	2.15e-08	58	Drug metabolism - other enzymes
74	-6.3e-05	27	-5.71e-07	-6.72e-06	235	-5.65e-08	27	Carotenoid biosynthesis					75	2.01e-06	216	7.44e-08	-7.81e-07	764	-2.93e-08	111	RNA transport
75	NA	NA	NA	-0.000214286	35	-4e-07	6	Zeatin biosynthesis					76	3.78e-08	121	6.94e-10	-1.67e-06	257	-3.11e-08	55	mRNA surveillance pathway
76	-0.00017316	13	-5.23e-07	-2.21e-05	67	-6.19e-08	9	Sesquiterpenoid and triterpenoid biosynthesis					79	-8.66e-06	95	-3.76e-08	-1.32e-05	181	-5.78e-08	13	Fanconi anemia pathway
77	-1.66e-05	35	-1.84e-07	3.01e-06	235	3.09e-08	33	Nitrogen metabolism					80	-2.26e-06	402	-7.01e-08	3.38e-06	842	1.06e-07	93	MAPK signaling pathway - fly
78	NA	NA	NA	-1.92e-05	116	-1.2e-07	20	Sulfur metabolism					81	4.06e-06	150	7.46e-08	-7.2e-08	423	-1.34e-09	55	FoxO signaling pathway
79	1.52e-05	67	3.12e-07	1.13e-06	423	2.15e-08	61	Phenylpropanoid biosynthesis					82	-2.87e-06	151	-4.8e-08	1.27e-05	591	2.15e-07	50	Phosphatidylinositol signaling system
80	-7.58e-05	11	-2.54e-07	-8.65e-05	62	-2.69e-07	10	Flavonoid biosynthesis					84	NA	NA	NA	-8.1e-05	51	-2.19e-07	8	NA
83	-3.25e-05	6	-6.54e-08	-0.000151515	41	-2.83e-07	6	Stilbenoid, diarylheptanoid and gingerol biosynthesis					85	-3.57e-05	42	-1.79e-07	8.68e-06	161	4.4e-08	15	SNARE interactions in vesicular transport
84	NA	NA	NA	4.25e-05	146	2.11e-07	16	Isoquinoline alkaloid biosynthesis					86	1.88e-05	86	1.13e-07	1.85e-05	335	1.13e-07	18	Autophagy - other
86	NA	NA	NA	4.94e-05	94	1.84e-07	12	Glucosinolate biosynthesis					87	-1.55e-06	45	-2.27e-08	5.77e-05	68	8.57e-07	44	Mitophagy - animal
87	NA	NA	NA	6e-05	81	1.87e-07	10	Aminoacyl-tRNA biosynthesis					88	-3.02e-06	351	-7.87e-08	2.42e-06	847	6.36e-08	78	Autophagy - animal
89	-3.78e-06	116	-1.12e-07	-1.1e-07	624	-3.01e-09	88	RNA transport					89	-2.96e-08	119	-3.06e-10	-2.41e-06	416	-2.53e-08	31	Protein processing in endoplasmic reticulum
90	-2.39e-05	61	-2.65e-07	-7.12e-06	202	-7.3e-08	33	mRNA surveillance pathway					90	1.12e-05	64	1.27e-07	-0.000124844	63	-1.43e-06	34	Endocytosis
91	NA	NA	NA	1.4e-05	60	3.47e-08	8	RNA degradation					91	-5.63e-05	39	-4.51e-07	1.07e-05	132	8.63e-08	24	Phagosome
92	NA	NA	NA	-0.000108225	73	-4.04e-07	12	Homologous recombination					93	8.75e-07	226	2.57e-08	2.76e-07	900	8.19e-09	88	mTOR signaling pathway
93	1.45e-05	57	2.98e-07	5.72e-06	398	1.09e-07	61	MAPK signaling pathway - plant					94	-3.98e-07	141	-7.43e-09	-9.28e-06	373	-1.75e-07	56	Longevity regulating pathway - multiple species
94	2.37e-05	93	4.53e-07	-2.94e-06	420	-5.21e-08	57	Phosphatidylinositol signaling system					95	-6.61e-06	302	-1.21e-07	-8.28e-07	655	-1.54e-08	55	Apoptosis - fly
95	4.4e-06	173	2.73e-07	-8.39e-07	883	-4.83e-08	185	Plant hormone signal transduction					96	2.42e-06	228	8.25e-08	-1.45e-06	999	-4.99e-08	102	Wnt signaling pathway
96	NA	NA	NA	-8.5e-05	47	-2.12e-07	8	Sulfur relay system					97	-4.11e-06	117	-2.88e-08	1.4e-05	240	9.93e-08	21	Dorso-ventral axis formation
97	NA	NA	NA	6.92e-05	44	3.66e-07	17	SNARE interactions in vesicular transport					98	7.84e-06	36	5.76e-08	NA	NA	NA	22	Notch signaling pathway
98	-0.000134508	28	-1.13e-06	-1.11e-05	134	-8.59e-08	25	Autophagy - other					99	-2.04e-05	88	-2.58e-07	1.44e-06	624	1.84e-08	38	Hedgehog signaling pathway - fly
99	9.74e-05	21	9.48e-07	2.25e-06	232	2.03e-08	29	Protein processing in endoplasmic reticulum					100	2.41e-06	74	3.22e-08	-2.29e-05	257	-3.09e-07	40	TGF-beta signaling pathway
100	0.00114448	13	4.99e-06	-0.000175658	32	-7.1e-07	13	Endocytosis					101	-1.07e-06	182	-1.75e-08	-8.05e-05	202	-1.33e-06	49	Hippo signaling pathway - fly
101	NA	NA	NA	0.000118202	53	5.15e-07	14	Phagosome					102	4.82e-07	78	2.57e-09	NA	NA	NA	16	NA
103	-4.71e-06	68	-1.12e-07	2.55e-06	383	5.62e-08	71	Plant-pathogen interaction					103	-1.07e-06	117	-3.93e-09	-5.83e-06	236	-2.17e-08	11	ECM-receptor interaction
104	-8.52e-05	14	-7.44e-07	-2.89e-05	190	-2.34e-07	26	Circadian rhythm - plant					104	2.59e-06	165	5.27e-08	-3.87e-06	822	-7.97e-08	61	Toll and Imd signaling pathway
													105	-9.58e-05	35	-2.88e-07	NA	NA	NA	9	Circadian rhythm - fly
													106	-8.44e-06	88	-1.04e-07	-2.43e-05	205	-3.03e-07	37	Phototransduction - fly
													107	-4.5e-05	97	-4.2e-07	-8.25e-06	185	-7.8e-08	28	AGE-RAGE signaling pathway in diabetic complications
